# Cleland immunoblotting unmasks unexpected cysteine redox proteoforms

**DOI:** 10.1101/2024.09.18.613741

**Authors:** James N. Cobley, Anna Noble, Matthew Guille

## Abstract

Cysteine redox proteoforms are virtually unstudied because they are extremely difficult to detect. They are difficult to detect by immunoblotting when the polyethylene glycol (PEG)-payloads used to mobility-shift proteoforms into distinct bands block antibody binding. Here, we synthesised a novel compound to reversibly crosslink the PEG-payloads to oxidised cysteines using disulfide bonds. To reductively release the PEG-payloads from mobility-shifted proteoforms, we soaked the gel in Cleland’s reagent: 1,4-dithiothreitol (DTT). Hence, Cleland immunoblotting. Cleland immunoblotting unmasked hitherto undetectable cysteine redox proteoforms. In *Xenopus* oocytes, we detected 2 cdc20-specific coordinates in an otherwise abstract space housing 1,024 theoretical proteoforms. The coordinates mapped to the fully, all 10 cysteine residues, 100%-reduced and 100%-oxidised proteoforms. The unexpected absence of partially oxidised molecules along the 10-reaction path to the 100%-oxidised proteoform implies novel biology. By providing the technological means to detect cysteine redox proteoforms, Cleland immunoblotting opens new avenues of discovery.
