## Supplementary material for "Cleland immunoblotting unmasks unexpected cysteine redox proteoforms": Data file 1

### Sheet: Sheet 1 - oxidation_state_solut
oxidation_state_solutions (2)
alpha	beta	gamma	delta	epsilon	zeta
0	10	0	0	0	0
1	8	1	0	0	0
2	6	2	0	0	0
2	7	0	1	0	0
3	4	3	0	0	0
3	5	1	1	0	0
3	6	0	0	1	0
4	2	4	0	0	0
4	3	2	1	0	0
4	4	0	2	0	0
4	4	1	0	1	0
4	5	0	0	0	1
5	0	5	0	0	0
5	1	3	1	0	0
5	2	1	2	0	0
5	2	2	0	1	0
5	3	0	1	1	0
5	3	1	0	0	1
6	0	2	2	0	0
6	0	3	0	1	0
6	1	0	3	0	0
6	1	1	1	1	0
6	1	2	0	0	1
6	2	0	0	2	0
6	2	0	1	0	1
7	0	0	2	1	0
7	0	1	0	2	0
7	0	1	1	0	1
7	1	0	0	1	1
8	0	0	0	0	2
