## Supplementary material for "Cleland immunoblotting unmasks unexpected cysteine redox proteoforms": Data file 3

### Sheet: Sheet 1 - solution_space_size_r
solution_space_size_results
Molecule Count	Solution Space Size
1	11
2	66
3	286
4	1001
5	3003
6	8008
7	19448
8	43758
9	92378
10	184756
11	352716
12	646646
13	1144066
14	1961256
15	3268760
16	5311735
17	8436285
18	13123110
19	20030010
20	30045015
21	44352165
22	64512240
23	92561040
24	131128140
25	183579396
26	254186856
27	348330136
28	472733756
29	635745396
30	847660528
31	1121099408
32	1471442973
33	1917334783
34	2481256778
35	3190187286
36	4076350421
37	5178066751
38	6540715896
39	8217822536
40	10272278170
41	12777711870
42	15820024220
43	19499099620
44	23930713170
45	29248649430
46	35607051480
47	43183019880
48	52179482355
49	62828356305
50	75394027566
51	90177170226
52	107518933731
53	127805525001
54	151473214816
55	179013799328
56	210980549208
57	247994680648
58	290752384208
59	340032449328
60	396704524216
61	461738052776
62	536211932256
63	621324937376
64	718406958841
65	828931106355
66	954526728530
67	1096993404430
68	1258315963905
69	1440680596355
70	1646492110120
71	1878392407320
72	2139280241670
73	2432332329570
74	2761025887620
75	3129162672636
76	3540894603246
77	4000751045226
78	4513667845896
79	5085018206136
80	5720645481903
81	6426898010533
82	7210666060598
83	8079421007658
84	9041256841903
85	10104934117421
86	11279926456656
87	12576469727536
88	14005614014756
89	15579278510796
90	17310309456440
91	19212541264840
92	21300860967540
93	23591276125340
94	26100986351440
95	28848458598960
96	31853506369685
97	35137373005735
98	38722819230810
99	42634215112710
100	46897636623981
101	51540966982791
102	56594002961496
103	62088566355816
104	68058620813106
105	74540394223878
106	81572506886508
107	89196105660948
108	97455004333258
109	106395830418878
110	116068178638776
111	126524771308936
112	137821625890091
113	150018229951161
114	163177723806526
115	177367091094050
116	192657357567675
117	209123798385425
118	226846154180800
119	245908856212800
120	266401260897200
121	288417894029200
122	312058705015200
123	337429331439200
124	364641374297200
125	393812684240976
126	425067659180736
127	458537553604416
128	494360799979761
129	532683342613851
130	573658984353378
131	617449746517758
132	664226242466073
133	714168065207883
134	767464189477128
135	824313388697656
136	884924667278366
137	949517708685546
138	1018323339749716
139	1091584011674156
140	1169554298222310
141	1252501411571410
142	1340705736329960
143	1434461382227160
144	1534076755992935
145	1639875152957965
146	1752195368913990
147	1871392332785690
148	1997837760676615
149	2131920831862965
150	2274048887320496
151	2424648151381456
152	2584164477130236
153	2753064116158356
154	2931834513311496
155	3120985127073528
156	3321048276244908
157	3532580013585348
158	3756161027103408
159	3992397569688528
160	4241922417794061
161	4505395859893071
162	4783506715442026
163	5076973385101046
164	5386544932973061
165	5713002201638095
166	6057158960772920
167	6419863090160520
168	6801997797908170
169	7204482874707470
170	7628275984984380
171	8074373995802180
172	8543814344395330
173	9037676445227430
174	9557083137481880
175	10103202173909416
176	10677247751972451
177	11280482088242081
178	11914217037019726
179	12579815754171666
180	13278694407181203
181	14012323932439833
182	14782231840815648
183	15590004072554208
184	16437286902584328
185	17325788897318616
186	18257282924056176
187	19233608214112656
188	20256672480820776
189	21328454093562616
190	22451004309013280
191	23626449560794080
192	24856993808752105
193	26144920949101955
194	27492597286684530
195	28902474070617070
196	30377090094628145
